# Inspecting abundantly expressed genes in male strobili in sugi (*Cryptomeria japonica* D. Don) via a highly accurate cDNA assembly

**DOI:** 10.1101/2020.04.21.054320

**Authors:** Fu-Jin Wei, Saneyoshi Ueno, Tokuko Ujino-Ihara, Maki Saito, Yoshihiko Tsumura, Yuumi Higuchi, Satoko Hirayama, Junji Iwai, Tetsuji Hakamata, Yoshinari Moriguchi

**Author notes:** Corresponding author (SU).

## Abstract

Sugi (*Cryptomeria japonica* D. Don) is an important conifer used for afforestation in Japan. The field of functional genomics is rapidly developing. The genomics of this gymnosperm species is currently being studied. Although its genomic size is 11 Gbps, it is still too large to assemble well within a short period of time. Transcriptomics is the one another approach to address this. Moreover, it is a necessary step in obtaining the complete genomic data. Here we designed a three stages assembling workflow using the *de novo* transcriptome assembly tools, Oases and Trinity. The three stages in transcriptomics are independent assembly, automatic and semi-automatic integration, and refinement by filtering out potential contamination. We found a set of 49,795 cDNA and an equal number of translated proteins (CJ3006NRE). According to the benchmark of BUSCO, 87.01 % were complete genes, including very high “Complete and single-copy” genes–78.47%. Compared to other full-length cDNA resources, the extent of the coverage in CJ3006NRE suggests that it may be used as the standard for further studies. When two tissue-specific libraries were compared, principal component analysis (PCA) showed that there were significant differences between male strobili and leaf and bark sets. The highest three upregulated transcription factors stood out as orthologs to angiosperms. The identified signature-like domain of the transcription factors demonstrated the accuracy of the assembly. Based on the evaluation of different resources, we demonstrate that our transcriptome assembly output is valuable and useful for further studies in functional genomics and evolutionary biology.
