## Supplementary material for "Inspecting abundantly expressed genes in male strobili in sugi (*Cryptomeria japonica* D. Don) via a highly accurate cDNA assembly": Table S1

### Sheet: Table S1
Table S1 Statistics of assembled libraries
Assembler	Lib. ID	K-mer	contig#	N50	Sum of length
Oases	S1s	31	84535	2204	132182777
Oases	S1s	35	82081	2197	127408295
Oases	S1s	39	79979	2163	122147778
Oases	S1s	43	77999	2129	116799140
Oases	S2s	31	82266	2197	129011277
Oases	S2s	35	79950	2180	124306932
Oases	S2s	39	77854	2158	119519336
Oases	S2s	43	75919	2107	113946663
Oases	S3s	31	105184	2238	162654772
Oases	S3s	35	102061	2210	156025742
Oases	S3s	39	99243	2182	149621173
Oases	S3s	43	97075	2118	141875236
Oases	S4s	31	101600	2261	159230811
Oases	S4s	35	98577	2237	153103728
Oases	S4s	39	96221	2198	146808630
Oases	S4s	43	94086	2149	139873699
Oases	S5s	31	35336	1846	47851085
Oases	S5s	35	34941	1831	46734575
Oases	S5s	39	34542	1814	45651084
Oases	S5s	43	34303	1800	44777544
Oases	S6s	31	78798	2169	119955501
Oases	S6s	35	76983	2155	115960563
Oases	S6s	39	75019	2129	111401159
Oases	S6s	43	72856	2109	106710730
Oases	Ooi7	31	69019	2117	101981255
Oases	Ooi7	35	66858	2090	97701813
Oases	Ooi7	39	64781	2057	93112621
Oases	Ooi7	43	63781	1985	88408195
Oases	S1NK4	31	77852	2051	111183228
Oases	S1NK4	35	75043	2021	106029173
Oases	S1NK4	39	72665	1980	100317572
Oases	S1NK4	43	71111	1885	94039665
Oases	S5HK7	31	73610	2040	105158874
Oases	S5HK7	35	71265	2010	100387666
Oases	S5HK7	39	68744	1972	94853588
Oases	S5HK7	43	67461	1895	89410640
Oases	S8HK5	31	66813	2055	95977735
Oases	S8HK5	35	64362	2029	91654273
Oases	S8HK5	39	62221	1978	86591979
Oases	S8HK5	43	61363	1876	81164922
Trinity	S1s	NA	100433	2196	172012994
Trinity	S2s	NA	98141	2216	169798782
Trinity	S3s	NA	124448	2192	208401263
Trinity	S4s	NA	119627	2158	198195659
Trinity	S5s	NA	43326	1867	65786271
Trinity	S6s	NA	97360	2089	158422924
Trinity	Ooi-7	NA	82064	2203	140487285
Trinity	S1NK4	NA	94578	2199	161084203
Trinity	S5HK7	NA	88771	2166	150508243
Trinity	S8HK5	NA	81387	2195	139144044
