## Supplementary material for "Inspecting abundantly expressed genes in male strobili in sugi (*Cryptomeria japonica* D. Don) via a highly accurate cDNA assembly": Table S3

### Sheet: TableS3
Table S3 Major components of the transposable elements within CJ3006NRE and other libraries (a) and RepeatMasker output for CJ3006NRE (b)
(a)
Library	Retroelements									DNA transposons
	SINEs		LINEs		LTR - Ty1/Copia		LTR - Gypsy/DIRS1
	Number of elements	Ratio#	Number of elements	Ratio#	Number of elements	Ratio#	Number of elements	Ratio#		Number of elements	Ratio#
CJ3006NRE	-	0	1102	0.0025	2844	0.0131	2774	0.0117		2282	0.0045
S1s	5	0	1192	0.0007	4660	0.0051	4658	0.0048		3868	0.0025
S2s	3	0	1363	0.0009	4507	0.0045	4482	0.0045		4018	0.0026
S3s	7	0	1901	0.0011	6312	0.0062	6285	0.0067		5022	0.0027
S4s	4	0	1868	0.0012	5984	0.0062	6006	0.0063		4614	0.0025
S5s	-	0	429	0.0006	1494	0.0027	1729	0.0035		1578	0.0029
S6s	4	0	1233	0.0009	4522	0.0052	4626	0.0057		3859	0.0028
Ooi-7	1	0	1219	0.0011	4275	0.0067	4345	0.0063		3333	0.0027
S1NK4	4	0	1424	0.001	4659	0.0058	4921	0.0064		3755	0.0027
S5HK7	3	0	1260	0.001	4218	0.0052	4402	0.0058		3502	0.0027
S8HK5	-	0	1095	0.0009	4194	0.0061	4324	0.006		3330	0.0027
# Ratio is based on the total contig length (bp) for each library
(b)
==================================================
file name: CJ3006NRE.fa
sequences: 49758
total length: 63647669 bp (63643532 bp excl N/X-runs)
GC level: 41.02 %
bases masked: 2607942 bp ( 4.10 %)
==================================================
number of length percentage
elements* occupied of sequence
--------------------------------------------------
Retroelements 7029 1777411 bp 2.79 %
SINEs: 0 0 bp 0.00 %
Penelope 0 0 bp 0.00 %
LINEs: 1102 161509 bp 0.25 %
CRE/SLACS 2 62 bp 0.00 %
L2/CR1/Rex 0 0 bp 0.00 %
R1/LOA/Jockey 0 0 bp 0.00 %
R2/R4/NeSL 0 0 bp 0.00 %
RTE/Bov-B 5 301 bp 0.00 %
L1/CIN4 1072 158600 bp 0.25 %
LTR elements: 5927 1615902 bp 2.54 %
BEL/Pao 0 0 bp 0.00 %
Ty1/Copia 2844 832323 bp 1.31 %
Gypsy/DIRS1 2774 745500 bp 1.17 %
Retroviral 0 0 bp 0.00 %
DNA transposons 2282 286479 bp 0.45 %
hobo-Activator 606 107397 bp 0.17 %
Tc1-IS630-Pogo 12 707 bp 0.00 %
En-Spm 0 0 bp 0.00 %
MuDR-IS905 0 0 bp 0.00 %
PiggyBac 0 0 bp 0.00 %
Tourist/Harbinger 157 15194 bp 0.02 %
Other (Mirage, 0 0 bp 0.00 %
P-element, Transib)
Rolling-circles 0 0 bp 0.00 %
Unclassified: 957 129417 bp 0.20 %
Total interspersed repeats: 2193307 bp 3.45 %
Small RNA: 140 64095 bp 0.10 %
Satellites: 33 2440 bp 0.00 %
Simple repeats: 6672 284899 bp 0.45 %
Low complexity: 1296 64445 bp 0.10 %
==================================================
* most repeats fragmented by insertions or deletions
have been counted as one element
The query species was assumed to be embryophyta
RepeatMasker Combined Database: Dfam_Consensus-20170127, RepBase-20170127
run with rmblastn version 2.2.27+
