## Supplementary material for "Inspecting abundantly expressed genes in male strobili in sugi (*Cryptomeria japonica* D. Don) via a highly accurate cDNA assembly": Table S4

### Sheet: Table S4
Table S4 The mapping rate of raw reads against different reference sequences
Working ID#	Self$	CJ3006All	CJ3006NRE	CJ3006NRE	Only EviGene	FLcDNA	ISOSeq0215hq
				(BWA)
S1s	0.9826	0.9617	0.9298	0.9478	0.9071	0.6998	0.588
S2s	0.9838	0.9642	0.9334	0.9503	0.9118	0.6992	0.5941
S3s	0.9884	0.9797	0.9626	0.9715	0.9514	0.8458	0.7794
S4s	0.9904	0.9807	0.9649	0.9734	0.954	0.8469	0.7821
S5s	0.9627	0.9701	0.9401	0.9571	0.9215	0.7129	0.5906
S6s	0.9773	0.96	0.9268	0.9448	0.9051	0.6792	0.5515
Ooi-7	0.975	0.9573	0.9248	0.9454	0.902	0.6965	0.5745
S1NK4	0.9724	0.9534	0.9199	0.9389	0.8968	0.6845	0.5489
S5HK7	0.9738	0.9572	0.9241	0.9428	0.9011	0.7078	0.5609
S8HK5	0.9769	0.9596	0.9275	0.9449	0.9051	0.7096	0.5664
#: full accession name as in Table 1.
$: the references are assembled by the same library of the query. E.g., the reads of S1s against S1s assembled contigs.
The usage reads number was counted by the statics of mapping file. The usage rate was calculated by dividing unmapped read number by the total read number of each library and then subtracting from one.
