## Supplementary material for "Inspecting abundantly expressed genes in male strobili in sugi (*Cryptomeria japonica* D. Don) via a highly accurate cDNA assembly": Table S6

### Sheet: Table S6
Table S6. Gene families and number of transcription factors in sugi showing significant differences between male strobius (MF) and inner bark and leaf (IBL).
Pfam Acc.	Pfam name	MF#	IBL#	BT$	Total
PF00249	Myb_DNA-binding	31	11	14	56
PF00010	HLH	25	7	11	43
PF00847	AP2	27	10	5	42
PF00319	SRF-TF	25	6		31
PF02362	B3	14	2	11	27
PF03514	GRAS	5	5	8	18
PF03106	WRKY	7	4	5	16
PF00046	Homeobox	5	3	7	15
PF02365	NAM	5	5	3	13
PF00072	Response_reg	3	2	6	11
PF03634	TCP	2	2	5	9
PF00170	bZIP_1	4		4	8
PF06200	tify	6		2	8
PF00808	CBFD_NFYB_HMF	3		4	7
PF00320	GATA	1	3	1	5
PF00447	HSF_DNA-bind	2	3		5
PF03110	SBP		3	2	5
PF03791	KNOX2	1	4		5
PF06203	CCT		1	4	5
PF00096	zf-C2H2	1	1	2	4
PF00643	zf-B_box	1		3	4
PF04640	PLATZ	1		3	4
PF04770	ZF-HD_dimer	1		3	4
PF01167	Tub		1	2	3
PF01754	zf-A20	1		2	3
PF02045	CBFB_NFYA	1		2	3
PF02701	zf-Dof		2	1	3
PF05687	BES1_N	3			3
PF08536	Whirly	2		1	3
PF00097	zf-C3HC4		1	1	2
PF00412	LIM		1	1	2
PF04690	YABBY	1		1	2
PF00313	CSD		1		1
PF01422	zf-NF-X1	1			1
PF02135	zf-TAZ	1			1
PF02319	E2F_TDP	1			1
PF02891	zf-MIZ			1	1
PF04873	EIN3			1	1
PF06839	zf-GRF			1	1
PF08744	NOZZLE	1			1
Total		182	78	117	377
#: MF, IBL: the numbers in the columns are the transcription factor number of the expression level higher in male strobilus (MF) and innar bark and leaf (IBL), respectively. The fold change above two times and below half times, respectively.
$: BT: Number of transcription factors with the fold change between male strobilus (MF) and inner bark and leaf (IBL) ranging from 0.5 to 2, although they are significantly different by “sleuth” .
