## Supplementary material for "Inspecting abundantly expressed genes in male strobili in sugi (*Cryptomeria japonica* D. Don) via a highly accurate cDNA assembly": Table S7

### Sheet: Table S7
Table S7. Differential expression of MYB80 related genes of male strobili (MF) against inner bark and leaf (IBK)
Potential ortholog	CJ3006NRE ID	pval†	qval	b‡
VGD1	CJt014021	0.57	0.75	0.655444
GLOX1	CJt015940	0.06	0.18	2.52655
	CJt034165	0.06	0.17	4.58995
GLOX1	CJt035052	0.02*	0.09	2.0907
	CJt040264	0.04*	0.14	4.42972
MYB35	CJt069044	1.41E-41**	4.09e-39	6.14381
MYB3R	CJt070090	2.03E-05**	0.000247	5.20819
	CJt076068	0.03*	0.09	4.93755
UNDEAD	CJt080243	1.4E-4**	0.00132	1.35743
	CJt081903	0.4	0.61	-0.14466
	CJt086307	3.12E-18**	2.75e-16	7.1649
UNDEAD	CJt088123	0.32	0.54	1.33806
	CJt089188	3.48E-4**	0.00285	4.09965
VGD1	CJt093663	2.31E-14**	1.43e-12	7.67109
MYB80	CJt099797	0.00104	0.00716	5.43585
† “pval”: The p-value of the differential expression.
‡ “b” : The natural log of the fold change of male strobili to leaf and inner bark.
