## Supplementary material for "Inspecting abundantly expressed genes in male strobili in sugi (*Cryptomeria japonica* D. Don) via a highly accurate cDNA assembly": Table S8

### Sheet: Table S8
Table S8. Specific variations of each parental line
Specific for	SNP	indel	Total
NakaKubuki-4	25373	1405	26778
Toyama MS	47827	1661	49488
Shindai-3	46579	1834	48413
Ooi-7	46673	1913	48586
S1NK4	30285	1441	31726
S5HK7	41367	1970	43337
S8HK5	40401	1822	42223
