## Supplementary material for "Inspecting abundantly expressed genes in male strobili in sugi (*Cryptomeria japonica* D. Don) via a highly accurate cDNA assembly": Table S9

### Sheet: Table S9
Table S9. Mutual number of sequences (CJ3006NRE/cDNA source) under different coverage threshold
	Coverage by CJ3006NRE†				Coverage to CJ3006NRE‡
cDNA source	0.75	0.8	0.9		0.75	0.8	0.9
ISOSeq0215	16,235 / 45,612	15,202 / 43,350	12,231 / 35,741		21,498 / 39,595	19,848 / 35,928	15,047 / 25,708
ISOSeq0215hq	7,044 / 8,826	6,504 / 8,540	5,121 / 7,379		9,178 / 7,898	7,289 / 8,208	5,163 / 5,553
CJ_FLcDNA	13,245 / 15,903	12,171 / 14,974	9,115 / 11,587		16,814 / 15,717	15,301 / 14,684	11,109 / 11,002
The number of sequences in CJ3006NRE, ISOSeq0215, ISOSeq0215hq, and CJ_FLcDNA are 49758, 56399, 9352, and 23111, respectively.
† “by CJ3006NRE”: the coverage is calculated, divided by the length of the cDNA source
‡ “to CJ3006NRE”: the coverage is calculated, divided by the length of the CJ3006NRE contig.
