## Supplementary material for "Inspecting abundantly expressed genes in male strobili in sugi (*Cryptomeria japonica* D. Don) via a highly accurate cDNA assembly": Table S10

### Sheet: Table S10
Table S10. Number of transcription factors in CJ3006NRE and other two model plants									Expected (These columns will be deleted when we submit)
Pfam_Acc.	Pfam_name	Sugi	Arabidopsis	Rice		Chi squeare p value (this column will be deleted when we submit)			sugi	Arabi	Rice
PF00010	HLH	116	134	117		0.212606			104.213	149.631	113.156
PF00046	Homeobox	54	91	58		0.500026			57.6436	82.7658	62.5906
PF00072	Response_reg	37	42	38		0.545028			33.2231	47.7025	36.0744
PF00096	zf-C2H2	18	3	11		0.000247256			9.08667	13.0468	9.8665
PF00097	zf-C3HC4	20	304	19		2.23025e-71			97.3978	139.846	105.757
PF00170	bZIP_1	34	61	72		0.00174212			47.4211	68.0882	51.4908
PF00249	Myb_DNA-binding	231	257	195		0.00712172			193.944	278.468	210.588
PF00313	CSD	1	4	5		0.303502			2.83958	4.07713	3.08328
PF00319	SRF-TF	78	108	56		0.0336935			68.7179	98.6667	74.6154
PF00320	GATA	18	30	25		0.727213			20.729	29.7631	22.5079
PF00412	LIM	6	13	10		0.654156			8.2348	11.8237	8.94151
PF00447	HSF_DNA-bind	13	24	25		0.214353			17.6054	25.2782	19.1163
PF00643	zf-B_box	12	26	18		0.489663			15.9017	22.832	17.2664
PF00808	CBFD_NFYB_HMF	23	27	25		0.7022			21.2969	30.5785	23.1246
PF00847	AP2	202	145	130		5.43752e-11			135.448	194.479	147.072
PF01167	Tub	6	11	13		0.302837			8.51875	12.2314	9.24984
PF01342	SAND	0	1	0		0.483671			0.283958	0.407713	0.308328
PF01381	HTH_3	3	3	2		0.84249			2.27167	3.26171	2.46662
PF01422	zf-NF-X1	3	1	2		0.395849			1.70375	2.44628	1.84997
PF01754	zf-A20	6	10	13		0.255394			8.2348	11.8237	8.94151
PF02045	CBFB_NFYA	8	10	11		0.683219			8.2348	11.8237	8.94151
PF02135	zf-TAZ	7	10	5		0.712528			6.24709	8.9697	6.78322
PF02319	E2F_TDP	7	8	9		0.712948			6.815	9.78512	7.39987
PF02362	B3	68	93	83		0.535718			69.2859	99.4821	75.232
PF02365	NAM	52	113	101		0.00258354			75.533	108.452	82.0153
PF02701	zf-Dof	20	36	26		0.711469			23.2846	33.4325	25.2829
PF02791	DDT	9	8	2		0.0838333			5.39521	7.74656	5.85823
PF02891	zf-MIZ	3	3	3		0.89689			2.55563	3.66942	2.77495
PF02892	zf-BED	11	9	20		0.0178395			11.3583	16.3085	12.3331
PF02928	zf-C5HC2	4	7	5		0.950897			4.54334	6.52342	4.93325
PF03106	WRKY	52	72	82		0.0201208			58.4954	83.989	63.5156
PF03110	SBP	12	17	18		0.540834			13.346	19.1625	14.4914
PF03343	SART-1	1	2	1		0.93056			1.13583	1.63085	1.23331
PF03514	GRAS	52	34	52		0.000526255			39.1863	56.2645	42.5493
PF03634	TCP	17	24	23		0.675491			18.1733	26.0937	19.733
PF03791	KNOX2	9	9	12		0.427722			8.51875	12.2314	9.24984
PF03859	CG-1	3	6	5		0.83424			3.97542	5.70799	4.31659
PF04054	Not1	1	1	2		0.691811			1.13583	1.63085	1.23331
PF04640	PLATZ	11	12	13		0.646318			10.2225	14.6777	11.0998
PF04689	S1FA	1	3	2		0.80727			1.70375	2.44628	1.84997
PF04690	YABBY	5	6	8		0.547233			5.39521	7.74656	5.85823
PF04770	ZF-HD_dimer	12	17	15		0.895735			12.4942	17.9394	13.5664
PF04873	EIN3	3	6	7		0.488677			4.54334	6.52342	4.93325
PF05687	BES1_N	10	8	6		0.353632			6.815	9.78512	7.39987
PF05764	YL1	1	1	1		0.964376			0.851875	1.22314	0.924984
PF06200	tify	27	18	20		0.0354173			18.4573	26.5014	20.0413
PF06203	CCT	18	40	36		0.100125			26.6921	38.3251	28.9828
PF06320	GCN5L1	1	1	3		0.361894			1.41979	2.03857	1.54164
PF06507	Auxin_resp	16	23	27		0.207817			18.7413	26.9091	20.3497
PF06839	zf-GRF	5	8	5		0.943427			5.11125	7.33884	5.5499
PF06943	zf-LSD1	2	5	9		0.0768439			4.54334	6.52342	4.93325
PF07093	SGT1	1	1	1		0.964376			0.851875	1.22314	0.924984
PF07716	bZIP_2	5	14	6		0.298021			7.09896	10.1928	7.7082
PF08536	Whirly	4	3	2		0.561338			2.55563	3.66942	2.77495
PF08744	NOZZLE	1	1	0		0.610433			0.567917	0.815427	0.616656
Grand Total		1340†	1924	1455					0.283958	0.407713	0.308328
※Sugi : CJ3006NRE; Aradopsis: TAIR10; rice : IRGSP-1.0 , RAPDB, released in March 2018
† The gene number is 1291, actually. Due to 45 genes with 2 Pfam and 2 genes with 3 Pfam, the total number here was added the duo- and tri-Pfam genes more than once.
