## Supplementary material for "Inspecting abundantly expressed genes in male strobili in sugi (*Cryptomeria japonica* D. Don) via a highly accurate cDNA assembly": Table S11

### Sheet: Table S11
Table S11. Number of gene ontology annotations for differentially expressed CJ3006NRE genes between male strobili (MF) and inner bark and leaf (IBL) sample
GO ID	GO term	MF	IBL
GO:0000003	reproduction	11	12
GO:0000166	nucleotide binding	495	311
GO:0003674	molecular_function	3054	2946
GO:0003676	nucleic acid binding	240	370
GO:0003677	DNA binding	126	258
GO:0003682	chromatin binding	3	4
GO:0003700	transcription factor activity	40	80
GO:0003723	RNA binding	38	28
GO:0003774	motor activity	12	7
GO:0003824	catalytic activity	1212	1128
GO:0004518	nuclease activity	6	19
GO:0004871	signal transducer activity	16	8
GO:0004872	receptor activity	16	8
GO:0005102	receptor binding	0	2
GO:0005198	structural molecule activity	43	43
GO:0005215	transporter activity	95	148
GO:0005488	binding	1629	1526
GO:0005515	protein binding	499	432
GO:0005575	cellular_component	910	1030
GO:0005576	extracellular region	37	18
GO:0005615	extracellular space	1	0
GO:0005618	cell wall	26	16
GO:0005622	intracellular	247	305
GO:0005623	cell	279	325
GO:0005634	nucleus	43	97
GO:0005654	nucleoplasm	2	6
GO:0005730	nucleolus	0	2
GO:0005737	cytoplasm	90	122
GO:0005739	mitochondrion	1	22
GO:0005768	endosome	0	2
GO:0005777	peroxisome	1	4
GO:0005783	endoplasmic reticulum	1	9
GO:0005794	Golgi apparatus	0	3
GO:0005840	ribosome	34	49
GO:0005856	cytoskeleton	17	7
GO:0005886	plasma membrane	6	4
GO:0005975	carbohydrate metabolic process	142	90
GO:0006091	generation of precursor metabolites and energy	15	15
GO:0006139	nucleobase, nucleoside, nucleotide and nucleic acid metabolic process	193	303
GO:0006259	DNA metabolic process	14	59
GO:0006412	translation	71	48
GO:0006464	protein modification process	187	162
GO:0006629	lipid metabolic process	71	59
GO:0006810	transport	145	233
GO:0006950	response to stress	49	80
GO:0007049	cell cycle	2	10
GO:0007154	cell communication	107	53
GO:0007165	signal transduction	99	46
GO:0007275	multicellular organismal development	1	5
GO:0008135	translation factor activity, nucleic acid binding	6	5
GO:0008150	biological_process	1904	1963
GO:0008152	metabolic process	1237	1252
GO:0008289	lipid binding	9	16
GO:0009056	catabolic process	53	78
GO:0009058	biosynthetic process	289	356
GO:0009536	plastid	9	2
GO:0009579	thylakoid	48	2
GO:0009605	response to external stimulus	7	4
GO:0009607	response to biotic stimulus	5	5
GO:0009628	response to abiotic stimulus	10	0
GO:0009653	anatomical structure morphogenesis	1	0
GO:0009719	response to endogenous stimulus	9	11
GO:0009790	embryonic development	0	1
GO:0009791	post-embryonic development	1	1
GO:0009856	pollination	9	7
GO:0009875	pollen-pistil interaction	9	7
GO:0009987	cellular process	1059	949
GO:0015979	photosynthesis	32	1
GO:0016020	membrane	271	277
GO:0016043	cellular component organization and biogenesis	53	75
GO:0016049	cell growth	1	1
GO:0016301	kinase activity	198	147
GO:0016740	transferase activity	386	348
GO:0016787	hydrolase activity	357	325
GO:0019538	protein metabolic process	333	277
GO:0019725	cell homeostasis	18	6
GO:0019748	secondary metabolic process	12	2
GO:0019825	oxygen binding	0	1
GO:0030234	enzyme regulator activity	16	17
GO:0030246	carbohydrate binding	37	28
GO:0030312	external encapsulating structure	26	16
GO:0040007	growth	1	1
